# Microglia extract neuronal proteolytic organelles via skoupocytosis

**DOI:** 10.64898/2026.07.22.740182

**Authors:** Renee Pepper, Jacqueline M. Griswold, Frances Middleton-Davis, Sarah Syed, Yuuta Imoto, Lani Tran, Eunbin Park, Yu Kang T. Xu, Dwight Bergles, JoAnn Buchanan, Shigeki Watanabe

**Affiliations:** Department of Cell Biology, Johns Hopkins School of Medicine, Baltimore, MD, USA; Department of Developmental Neurobiology, Division of Neuronal Cell Biology, St Jude Children’s Research Hospital, Memphis, TN, USA; Solomon H. Snyder Department of Neuroscience Johns Hopkins School of Medicine, Baltimore, MD, USA; Department of Neurobiology, Howard Hughes Medical Institute, Harvard Medical School, Boston, MA, USA; Kavli Neuroscience Discovery Institute, Johns Hopkins University, Baltimore, MD, USA; Allen Institute for Brain Science, Seattle, WA, USA; Department of Neurology and Neurological Sciences, Stanford University, Stanford, CA, USA

## Abstract

Neurons face unique challenges in maintaining protein homeostasis due to their tortuous morphology and extended processes. Proteolytic organelles are typically transported retrogradely towards their soma for degradation where lysosomes are enriched, but some organelles are larger than these neuronal processes, questioning how these organelles are degraded. Here we show that microglia, the resident immune cells of the brain, extract proteolytic organelles from neurons both *in vitro* and *in vivo*. Microglia make transient contact with neuronal membranes where proteolytic organelles are stationed beneath. At these sites of interaction, microglia pinch off a small portion of the neuronal process containing the organelle, leaving the rest of the process intact. We term this process ‘skoupocytosis’ after the Greek word for garbage. Phosphatidylserine (PS) lipase ABHD16a accumulates near these proteolytic organelles and converts PS into lyso-PS to initiate microglial skoupocytosis. Skoupocytosis bypasses the need for retrograde organelle transport, providing homeostatic advantages for neurons that must maintain function in processes that extend extraordinarily long distances from the cell soma.
