## Supplementary Table 1 for "Microglia extract neuronal proteolytic organelles via skoupocytosis"

### Sheet: MiCrONs Datset link
MICrONS Link
https://ngl.microns-explorer.org/#!%7B%22dimensions%22:%7B%22x%22:%5B8e-9%2C%22m%22%5D%2C%22y%22:%5B8e-9%2C%22m%22%5D%2C%22z%22:%5B4e-8%2C%22m%22%5D%7D%2C%22position%22:%5B139267.15625%2C91925.46875%2C22616.5%5D%2C%22crossSectionScale%22:358.23998694484584%2C%22projectionOrientation%22:%5B-0.7740989327430725%2C0.17093639075756073%2C0.26687297224998474%2C0.5480241179466248%5D%2C%22projectionScale%…

### Sheet: Trogocytosis
Trogocytosis
x	y	z
178764	48442	23452
174524	46405	23306
174257	46301	23370
178404	45669	23020
178737	44842	22866
177931	44260	22338
176992	44696	22812
177664	45849	23106
181776	46570	23196
182680	48265	23358
182757	48264	23382
182607	48154	23416
181405	49142	23056
181165	49811	22840
181738	50366	22709
177153	48978	22684
179234	49235	22750
178439	50348	22934
178107	50117	23000
179135	49755	23055
179404	50518	23078
178753	47647	22640
182279	46693	22552
182398	47243	22518
180449	47163	22445
179653	45149	22853
179570	43619	22787
178435	43394	22618
179180	42827	22728
178853	41877	22669
179479	47429	23383
178393	50188	23547
177738	44401	23200
177448	43982	23258
175877	43654	22939
175384	44743	22818
175379	44796	22809
177168	45394	22818
174984	48306	23101
174975	48463	23096
177546	45401	22932
177520	44932	22501
177762	44650	22404
177363	46017	23066
174657	45025	22524
179382	47248	23457
177846	50146	23691
177119	51165	23700
181254	47078	23154
181922	46729	23179
180900	46987	22541
180911	47636	22461
179607	45972	22691
180770	45277	22939
178872	50175	23054
177845	49810	23062
102915	52360	17096
102092	52177	17069
99217	48589	16998
103247	53519	17489
99323	47927	17354
100932	51869	17126
102413	52120	17074
102390	52113	16924
102776	52026	16905
101502	53453	17086
97977	50891	17486
97849	50815	17495
98486	50832	17488
101245	49680	16972
100176	50162	17256
99624	49127	17106
99358	48952	17020
99359	49004	17015
99063	47897	17207
100282	47621	17069
100451	47081	17022
101074	46633	16773
100721	46568	16543
101689	48642	17282
101333	48660	17300
99747	46977	17730
99725	47130	17747
99740	47084	17777
99622	47163	17786
99405	47107	17821
99503	47158	17829
99376	47118	17827
98368	47394	17300
101485	52614	17643
103012	53623	17699
101397	54166	17429
100736	53566	17529
100905	53849	17622
101074	53333	17789
101236	53355	17830
101581	54235	17453
99289	53289	17400
98738	53379	17369
98998	53244	17375
102422	52092	17444
103345	50802	17369
101539	51210	17605
100891	50949	17497
101572	49889	17519
100307	51353	17605
100345	51164	17653
98666	52938	17711
100169	50168	17253
100564	49413	17371
100056	47013	17172
99481	44915	17487
103010	53380	17416
92841	53055	20885
93029	53006	20869
84329	49660	20310
86435	50138	20555
88176	49302	20914
93847	52649	20857
85670	50027	20479
85386	50181	20552
88506	49712	20909
88150	49366	20913
89805	46748	21278
89250	46590	21288
89880	46793	21292
89860	46265	21327
88976	49762	20785
89066	50593	21034
88681	51939	20435
86472	50128	20556
86796	50483	20208
87445	49218	20747
87289	48905	20757
86060	49315	20681
86234	49027	20659
94186	50878	20834
93454	51327	20774
90054	49800	20859
90054	49700	21065
90757	49434	21128
91364	49939	21135
91774	49852	21223
91817	49866	21223
90480	50089	20876
91893	50973	21166
93199	51056	21301
90178	50961	20791
90589	52733	20607
90533	52949	20417
90552	52874	20410
90522	52875	20403
90688	51936	20742
90226	52591	20827
92359	53460	20827
93105	52921	20853
93847	52649	20857
85670	50027	20479
85386	50181	20552
84547	51200	20185
88962	51401	20654
89423	51100	20489
89534	51172	20462
89857	51160	20451
89199	51738	20820
88314	52467	21044
88416	52891	20734
88386	53019	20720
90372	49878	20716
86315	49016	20640
85980	51170	20397
85896	51359	20375
85528	50992	20403
85677	51015	20415
118251	112840	22905
120081	107259	22817
112537	110765	23402
115151	113632	23345
116184	110654	23494
115988	109183	22799
116938	109125	23354
116717	110862	23783
116738	109782	23741
118004	111591	22825
118940	110693	22948
118240	110149	22448
118486	110364	22807
119769	108783	22892
120092	107202	22807
114025	107991	23092
114946	108316	22995
113696	106860	23158
113467	113593	22915
112568	110668	23371
113996	110344	22848
114534	111421	23056
114923	112699	23357
114814	112834	23371
116618	113501	24037
115928	112481	23601
115760	112684	23672
117929	112124	23568
113971	112556	23535
113255	110337	23638
113255	110337	23638
113569	113630	22907
113794	110333	22872
111860	109355	23317
114202	111836	22998
116161	110638	23502
117476	109951	23750
115343	110714	23764
114404	109829	23718
116151	111866	23708
117350	110362	24173
132067	98778	23446
132144	98805	23459
133451	97618	23252
132307	95801	23082
131985	93966	22962
131104	95026	22938
129439	94824	22407
129457	94748	22393
132328	93699	22663
132661	95021	23371
133090	94662	23301
133162	94538	23282
132773	95061	23488
134069	94958	23539
134633	94220	23598
133530	95352	23363
134243	95395	23302
134243	95395	23302
134844	95625	23150
128771	95574	23115
130297	96178	22971
129304	96852	22872
129296	97616	22953
130361	92345	23427
130317	92275	23438
130599	91688	23497
130240	92770	23061
130092	92927	22983
130199	95220	23568
128443	93959	23151
129688	95297	23525
130432	96633	23614
130432	96633	23614
130103	96111	23667
130707	95955	23609
130902	96092	23634
130679	96289	23695
131247	96271	23981
130470	97585	23955
131289	97764	23966
131150	98141	23965
128775	96351	23851
129581	95446	23536
127675	93728	23261
127198	93657	23227
129512	97938	23528
128734	99002	23207
128758	96144	23529
127225	97104	23589
130715	95859	23413
128833	95493	23851
129392	93869	22630
128760	93781	22821
127713	94611	22729
132830	92551	23051
130257	98306	22962
130248	98205	22951
133728	98244	23092
135200	98590	23171
130164	95566	23085

### Sheet: Skoupocytosis
Skoupocytosis
x	y	z
101163	52537	17134
100866	51924	17145
101186	52472	17109
103117	52726	17102
102276	52279	16967
102833	51872	16893
101430	53045	17084
99337	51197	17368
98900	51106	17410
101313	49819	16935
98887	47788	17032
100066	48271	17161
100423	47237	17039
100607	46778	16912
100229	45982	16840
100542	46534	16822
101045	46480	16640
100945	46498	16624
100234	49220	17283
101507	48582	17232
101464	48556	17231
100030	47066	17581
99306	47013	17193
101306	54399	17711
100002	53386	17454
99428	53382	17416
98722	53405	17379
98652	53435	17367
101812	51933	17356
102237	52409	17406
102610	52916	17420
103070	53452	17423
103018	53352	17423
103066	52508	17525
103917	51603	17260
103375	50470	17414
103538	50302	17424
103878	50049	17429
101031	51286	17480
101497	51389	17602
101808	51091	17674
101259	50281	17395
101662	49858	17522
100465	51060	17515
100261	51416	17649
100254	51398	17662
98295	53594	17834
100751	51972	17437
100811	52523	17343
100735	53404	17488
98911	51095	17404
100073	50431	17188
100374	49482	17338
100267	49453	17318
100522	47917	17350
100087	47930	17344
99878	47880	17343
105027	50374	17600
102979	53589	17367
101783	51920	17361.5
88859	48477	20980
89121	47372	21139
88958	47514	21140
89055	47422	21140
89180	47397	21155
89040	47417	21144
89617	46596	21259
89114	50351	21039
88249	50248	20566
87851	50452	20535
87906	50371	20527
87715	50486	20515
87716	50842	20498
88023	51683	20434
88324	51771	20415
88485	51791	20425
87292	51296	20483
85955	52652	20383
85882	53078	20398
85584	53519	20373
86824	50601	20257
87038	51273	20332
87258	49057	20775
86091	49391	20742
86258	49053	20651
86286	49104	20651
85960	48854	20696
89880	49602	20721
90469	49804	20733
90540	49852	20736
93173	50679	20788
93468	50793	20807
94060	50877	20883
93093	51343	20630
93760	51375	20787
93471	51395	20786
93449	51396	20800
93539	51640	20817
90961	49483	21151
91012	49300	21171
91534	49856	21176
91753	49847	21212
92429	49770	21191
90146	50016	20779
90412	50110	20854
90746	50220	20937
91206	50501	21053
91919	51012	21166
92873	51389	21264
93306	50868	21343
93355	51116	21429
93443	51044	21439
93313	51042	21457
90500	52245	20411
90364	50933	20757
90478	51200	20766
90536	51883	20781
90844	51851	20792
90589	52738	20582
90493	52920	20410
86731	49569	20421
85899	49706	20406
85917	49804	20406
85947	49865	20418
85779	49964	20447
85539	49805	20366
84153	49747	20327
83785	49744	20320
83503	49893	20286
84636	51088	20183
84500	51141	20158
84234	51304	20124
83916	51409	20069
83958	51700	20115
89015	51399	20650
88961	51693	20632
89546	51177	20473
88983	52005	20928
88160	52782	21002
88420	52753	20748
90010	49632	20730
86053	49259	20669
88038	51698	20434
88963	47515	21139
89532	51137	20465
115947	112314	22487
115855	111913	22291
118755	110393	22822
119858	107483	22828
120102	106595	22767
120301	106382	22671
120820	106344	22615
114968	109714	22948
114345	108103	23025
114319	108080	23038
114018	108009	23110
115845	109694	22705
115892	109466	22561
115454	108975	22689
115803	109201	22922
115931	108974	23025
116188	108968	23067
116697	108964	23094
115828	109069	22845
115852	109063	22825
115747	111707	23071
114674	111106	23193
114551	110974	23231
115375	111654	23223
114462	112197	23434
114551	112383	23450
114396	112728	23485
114399	112168	23448
114193	112057	23475
113938	112572	23529
113980	111755	23559
113636	111636	23680
112692	112040	23778
112848	112206	23829
113051	113608	23014
112935	114136	22787
113863	110711	23092
111856	109373	23322
114715	110498	22842
114419	110179	22791
114307	110053	22752
114430	111231	23087
115474	112602	23341
114731	112839	23364
115229	113892	23515
115620	114046	23684
116292	112161	23303
115945	113170	23568
116694	113165	23626
116388	113261	23896
116399	113243	23917
116149	112491	23568
116790	112246	23522
116835	112267	23528
117425	112065	23588
116288	110662	23398
116249	110781	23422
116203	109649	23408
116071	109463	23429
116206	110655	23429
116716	109621	23478
117223	108900	23328
116989	109083	23304
116285	110658	23490
116631	109965	23651
117860	109926	23797
117012	109384	23706
115083	111753	23016
114997	111729	23018
115532	111128	22268
114913	108245	22983
113687	107132	23097
117379	111798	22910
119157	108881	22822
119379	107054	22772
112543	110111	23309
113418	113436	22970
116290	111843	23718
116605	111391	23998
116678	111352	24088
116836	110715	24120
117050	110597	24145
117000	110589	24148
131668	96384	23313
132020	98127	23404
132117	98824	23455
131156	99342	23391
132003	96251	23231
133403	97559	23209
133482	97648	23255
134172	97833	23226
134242	97618	23248
132024	94022	22952
130296	94156	22948
131281	94913	22974
130767	94623	22777
130716	94565	22752
129472	94787	22399
129488	94723	22379
131342	94359	22715
132840	94063	23299
132310	95104	23427
132374	95116	23605
133257	94562	23282
134070	95131	23524
133041	95139	23390
134072	95267	23317
134737	95728	23156
130154	95582	23138
128950	95594	23137
127927	94716	23007
129959	96356	22930
129639	96751	22894
130256	95281	23070
129825	94672	23063
129694	94559	23065
130283	94576	23022
130263	94568	23014
130296	94051	23404
130643	93209	23322
130530	92732	23369
129385	96177	23825
127783	96081	23955
130374	95912	23841
130252	95737	23891
127679	93694	23257
127005	93980	23200
130085	97449	23475
129683	97949	23564
129836	97559	23365
129282	98478	23258
130182	95914	23376
129460	96221	23391
129091	96179	23421
128973	96208	23495
129412	93966	22708
127812	94354	22697
130363	98083	22994
130159	98188	22927
133703	97976	23153
135302	98311	23212
129423	95515	23160
129408	97311	22962
130787	96077	23596
130201	93010	22834
129732	96565	23798
130800	96060	23583
130787	96077	23596
175046	44914.5	22702.5
177106	51048.4	23730.5
177843	50041.1	23717.5
177327	51082.6	23704.5
175059	44872.9	22557.5
176302	46154.7	23252.5
177729	45750.4	23111.5
177730	45810.6	23101.5
177396	45429.3	22904.5
177546	45358.6	22604.5
176576	44241.5	22867.5
176534	44268.4	22872.5
177574	45339.8	22594.5
177579	45411.7	22603.5
180542	46791.6	23123.5
182656	48091.5	23459.5
180064	47526.2	23085.5
180193	47740.3	23085.5
181446	48466.2	23113.5
181910	48824.3	23000.5
181873	48870.8	22994.5
181301	48115.7	23043.5
180908	49400.5	22979.5
180793	49449.8	22888.5
181462	50292.7	22774.5
181902	50298.8	22679.5
179050	47984.1	23089.5
177540	48767.8	22631.5
176762	49046	22750.5
176881	49604.8	22645.5
179255	48464	23039.5
179316	49035.6	23020.5
178487	50077.2	22959.5
178529	50126.5	22943.5
178093	50156.8	23005.5
179230	50461.8	23062.5
179435	47089.5	22946.5
179785	46836	22933.5
179869	46700.7	22936.5
180898	46493.8	22683.5
182428	47324	22510.5
182137	46949.9	22499.5
180824	46980.2	22545.5
180957	47204.4	22496.5
180702	47152.1	22491.5
180944	47536.5	22476.5
179576	46411.6	23004.5
179634	46544.1	22999.5
179790	46224.5	22940.5
180095	45945.2	22876.5
179781	45406.9	22883.5
179617	45263.3	22858.5
178823	45580.4	22597.5
179200	43529.8	22723.5
178663	43494	22702.5
178682	43444.4	22686.5
179359	43118.4	22781.5
179212	42879.5	22739.5
179089	42315.5	22712.5
179443	47466.6	23378.5
179451	47439.9	23374.5
179325	47632	23374.5
178555	47735.6	23427.5
178341	49115.5	23520.5
177976	49569.7	23659.5
177609	50976	23719.5
176872	43260.4	22917.5
175022	44918.6	22711.5
178956	49572.4	23434.5
179524	50255.5	23387.5
179441	50240.3	23381.5
179581	51236.3	23432.5
178043	46567.4	23173.5
177069	46191.2	23321.5
176313	50081.8	22775.5
177193	45334.8	22810.5
175190	48005.4	23084.5
176506	46186	23087.5
175207	48030.9	23077.5
178064	45418.4	23018.5
177690	45373.4	22954.5
177427	45379.9	22916.5
177609	45478.3	22841.5
177590	44904	22518.5
177746	44627.2	22407.5
177171	45102.8	22793.5
176630	44232.4	22868.5
176665	44257.2	22881.5
177707	46018.4	23073.5
176168	47122.5	22944.5
180244	46890.8	23474.5
180137	46957.8	23535.5
179295	48973.7	23384.5
177051	51129.1	23703.5
177291	51168.7	23699.5
180663	46838.8	23154.5
181172	46624.9	23066.5
181398	47123.2	23159.5
182206	48008.8	23169.5
183660	49123.9	23086.5
182705	48334.3	23286.5
182670	47868.2	23579.5
181190	46807.1	23179.5
180038	47253.7	23104.5
181434	48604.5	22990.5
180783	49426.2	22894.5
180524	49669.7	22806.5
180633	50000.3	22877.5
180017	48170.2	23132.5
180697	47160.7	22488.5
180795	45422.4	22922.5
180790	45332.8	22919.5
180841	45460.3	22917.5
181947	44453.5	22925.5
179823	45522.3	22883.5
179722	45382.9	22880.5
178725	43506	22697.5
179166	42706.2	22898.5
179686	47276.1	23081.1
179514	47496.9	23071.5
179442	47429.4	23059.5
179011	48007	23093.5
178891	48111.7	23093.5
178439	48546.6	23022.5
179361	48717.3	23016.5
179265	49638.6	23130.5
178205	49990.7	23029.5
178530	50186.6	22929.5
178251	51265	22873.5
178025	49097.5	23798.5
178391	46494	23338.5
182244	47949.8	23177.5
